# Selfing-aware demographic inference highlights local population structure and bottlenecks in Hawaiian *Caenorhabditis elegans*

**DOI:** 10.64898/2026.09.22.753446

**Authors:** Chenxi Wang, Robyn E. Tanny, Konrad Lohse, Erik C. Andersen, Matthew Hartfield

## Abstract

Demographic inference based on sequentially Markovian coalescent (SMC) model is widely used for disentangling the evolutionary history of species and populations. However, the genetic effects of self-fertilization, including the expected reduction of population-level genetic diversity and hence effective population size (*N*_*e*_), are often ignored in demographic inference, despite the fact that selfing is a common reproductive mode in both invertebrates and plants. To investigate how self-fertilization could bias demographic inference, we apply eSMC2, a selfing-aware demographic inference method, to Hawaiian populations of *Caenorhabditis elegans*, a predominantly self-fertilizing nematode. Using an expanded dataset that contains more Hawaiian strains than in previous studies, we recovered previously reported genetic groups, including one largely consisting of strains from the Big Island. Population substructure is also detected among these Big Island subpopulations, highlighting the importance of identifying subgroups to avoid misinterpretations of demography. For different Big Island subpopulations, we estimate high selfing rates compatible with previous studies and infer consistent population declines. Population sizes inferred using eSMC2 are smaller than those inferred using PSMC’, which does not account for selfing. However, rescaling PSMC’ parameters to account for self-fertilization produces a similar demographic trajectory as eSMC2 inference. Our study thus demonstrates how one can account for effects of selfing when using SMC-based methods. It also indicates that the Hawaiian group shows population declines similar to those previously found outside Hawaii.
