## Supplementary Table 3 for "Selfing-aware demographic inference highlights local population structure and bottlenecks in Hawaiian *Caenorhabditis elegans*"

### Sheet: Sheet1
Population	Individual count	Chromosome	Number_of_segregating_sites	Estimated_sigma
Big Island1	4	I	10406	0.985475
		II	11463	0.987198
		III	13922	0.985323
		IV	18935	0.978446
		V	19921	0.981054
		X	8461	0.99
		Autosomes	74647	0.984191
	2	I	8347	0.973888
		II	9329	0.973507
		III	7250	0.980461
		IV	9941	0.971268
		V	1679	0.99
		X	126	0.298844
		Autosomes	36546	0.977936
Big Island2	4	I	17931	0.986769
		II	18973	0.978711
		III	11738	0.99
		IV	19712	0.980789
		V	24391	0.976661
		X	21907	0.961363
		Autosomes	92745	0.983239
	2	I	11931	0.97389
		II	8429	0.981967
		III	9036	0.980745
		IV	14298	0.971384
		V	7101	0.99
		X	12581	0.9572
		Autosomes	50795	0.981292
Big Island4	5	I	11267	0.99
		II	16369	0.99
		III	11811	0.99
		IV	21458	0.99
		V	26783	0.986374
		X	14642	0.988038
		Autosomes	87688	0.99
	2	I	8520	0.978735
		II	11413	0.971033
		III	6857	0.981696
		IV	17000	0.950499
		V	16332	0.955484
		X	13006	0.950399
		Autosomes	60122	0.969129
Big Island5	25	I	10715	0.99
		II	13651	0.99
		III	12573	0.99
		IV	18431	0.99
		V	22416	0.99
		X	28261	0.99
		Autosomes	77786	0.99
	2	I	7903	0.974113
		II	12674	0.95704
		III	6719	0.98053
		IV	12600	0.957295
		V	16808	0.945983
		X	13354	0.943529
		Autosomes	56704	0.963359
Mix	4	I	17797	0.984469
		II	20163	0.976008
		III	16420	0.986146
		IV	26387	0.978711
		V	31172	0.969632
		X	27089	0.945304
		Autosomes	111939	0.981221
