## Supplementary Table 2 for "Selfing-aware demographic inference highlights local population structure and bottlenecks in Hawaiian *Caenorhabditis elegans*"

### Sheet: Sheet1
isotype	latitude	longitude	origin	origin_lee	origin_hawaii	project	c_label	s_label	species_id	collection_date_UTC	collection_altitude	collection_cluster_3km	collection_location	collection_island	collection_trail	landscape	ambient_humidity	substrate	substrate_notes	substrate_other	ambient_temperature	substrate_temperature	gridsect	gridsect_index	gridsect_radius	grid_sect_direction	isolation_date_UTC	worms_on_sample	collection_type
ECA1202	19.719	-155.949	Hawaii	New	Big Island	2018-Oct	C-3611-1	S-08492	Caenorhabditis elegans	2018-11-05	1006.46	Big Island5	NA	Big Island	Kaloko Loop Trial	NA	83.1	Vegetal_litter/mix	NA	NA	21.9444	20.1	no	NA	NA	NA	2018-11-19	Yes	C. elegans
ECA1206	19.719	-155.949	Hawaii	New	Big Island	2018-Oct	C-3611-1	S-08528	Caenorhabditis elegans	2018-11-05	1006.46	Big Island5	NA	Big Island	Kaloko Loop Trial	NA	83.1	Vegetal_litter/mix	NA	NA	21.9444	20.1	no	NA	NA	NA	2018-11-19	Yes	C. elegans
ECA1208	19.719	-155.952	Hawaii	New	Big Island	2018-Oct	C-3434-2	S-08538	Caenorhabditis elegans	2018-11-05	959.679	Big Island5	NA	Big Island	Kaloko Loop Trial	NA	87.7	Rotting_flower	NA	NA	21.9	20.8	no	NA	NA	NA	2018-11-19	Yes	C. elegans
ECA1212	19.7188	-155.949	Hawaii	New	Big Island	2018-Oct	C-3603-1	S-08566	Caenorhabditis elegans	2018-11-05	1011.68	Big Island5	NA	Big Island	Kaloko Loop Trial	NA	80.4	Rotting_flower	NA	NA	23.3333	21.2	no	NA	NA	NA	2018-11-19	Yes	C. elegans
ECA1216	19.7206	-155.948	Hawaii	New	Big Island	2018-Oct	C-1437	S-08693	Caenorhabditis elegans	2018-11-06	1052.21	Big Island5	NA	Big Island	Kaloko Loop Trial	NA	91.1	Fungus	NA	NA	20.5	19.8	no	NA	NA	NA	2018-11-19	Yes	C. elegans
ECA1223	19.7188	-155.954	Hawaii	New	Big Island	2018-Oct	C-3569-2	S-08796	Caenorhabditis elegans	2018-11-06	905.523	Big Island5	NA	Big Island	Kaloko Loop Trial	NA	89	Rotting_nut/pod/seed/fruit	NA	NA	21.2	20.4	no	NA	NA	NA	2018-11-19	Yes	C. elegans
ECA1225	19.7188	-155.954	Hawaii	New	Big Island	2018-Oct	C-3569-2	S-08802	Caenorhabditis elegans	2018-11-06	905.523	Big Island5	NA	Big Island	Kaloko Loop Trial	NA	89	Rotting_nut/pod/seed/fruit	NA	NA	21.2	20.4	no	NA	NA	NA	2018-11-19	Yes	C. elegans
ECA1228	19.7214	-155.947	Hawaii	New	Big Island	2018-Oct	C-1421	S-08865	Caenorhabditis elegans	2018-11-06	1060.32	Big Island5	NA	Big Island	Kaloko Loop Trial	NA	91.1	Rotting_flower	NA	NA	20.5	20.5	no	NA	NA	NA	2018-11-19	Yes	C. elegans
ECA1229	19.1054	-155.698	Hawaii	New	Big Island	2018-Oct	C-3451-1	S-08914	Caenorhabditis elegans	2018-11-04	935.505	Big Island6	NA	Big Island	NA	NA	59.9	Vegetal_litter/mix	NA	NA	26	22.5	no	NA	NA	NA	2018-11-13	Yes	C. elegans
ECA1237	19.4418	-155.305	Hawaii	New	Big Island	2018-Oct	C-1658	S-09045	Caenorhabditis elegans	2018-11-04	1272.27	Big Island3	NA	Big Island	Kipuka Puaulu Trail	NA	84.5	Rotting_flower	NA	NA	19.2	17.1	no	NA	NA	NA	2018-11-10	Yes	C. elegans
ECA1247	19.7205	-155.948	Hawaii	New	Big Island	2018-Oct	C-1410	S-09287	Caenorhabditis elegans	2018-11-06	1050.79	Big Island5	NA	Big Island	Kaloko Loop Trial	NA	90.1	Rotting_flower	NA	NA	20.5	19.8	no	NA	NA	NA	2018-11-16	Yes	C. elegans
ECA1261	19.1152	-155.819	Hawaii	New	Big Island	2018-Oct	C-0991	S-09410	Caenorhabditis elegans	2018-11-05	634.441	Big Island4	NA	Big Island	Manuka Nature Trail	NA	85	Vegetal_litter/mix	NA	NA	21.9	20.4	no	NA	NA	NA	2018-11-16	Yes	C. elegans
ECA1276	20.0409	-155.444	Hawaii	New	Big Island	2018-Oct	C-3190	S-09545	Caenorhabditis elegans	2018-11-07	657.085	Big Island1	NA	Big Island	Kalopa State Recreation Area	NA	86.5	Vegetal_litter/mix	NA	NA	22.6	20.9	no	NA	NA	NA	2018-11-19	Yes	C. elegans
ECA1278	20.0409	-155.444	Hawaii	New	Big Island	2018-Oct	C-3190	S-09600	Caenorhabditis elegans	2018-11-07	657.085	Big Island1	NA	Big Island	Kalopa State Recreation Area	NA	86.5	Vegetal_litter/mix	NA	NA	22.6	20.9	no	NA	NA	NA	2018-11-19	Yes	C. elegans
ECA1281	19.7201	-155.949	Hawaii	New	Big Island	2018-Oct	C-1160	S-09654	Caenorhabditis elegans	2018-11-06	1029.02	Big Island5	NA	Big Island	Kaloko Loop Trial	NA	89.6	Rotting_flower	NA	NA	21.9	20.4	no	NA	NA	NA	2018-11-19	Yes	C. elegans
ECA1283	19.7201	-155.949	Hawaii	New	Big Island	2018-Oct	C-1160	S-09674	Caenorhabditis elegans	2018-11-06	1029.02	Big Island5	NA	Big Island	Kaloko Loop Trial	NA	89.6	Rotting_flower	NA	NA	21.9	20.4	no	NA	NA	NA	2018-11-19	Yes	C. elegans
ECA1284	20.0386	-155.44	Hawaii	New	Big Island	2018-Oct	C-4568	S-09713	Caenorhabditis elegans	2018-11-07	654.818	Big Island1	NA	Big Island	Kalopa State Recreation Area	NA	88.7	Vegetal_litter/mix	NA	NA	21.2	20.1	no	NA	NA	NA	2018-11-16	Yes	C. elegans
ECA1286	19.1206	-155.82	Hawaii	New	Big Island	2018-Oct	C-2745	S-09763	Caenorhabditis elegans	2018-11-05	650.554	Big Island4	NA	Big Island	Manuka Nature Trail	NA	75.5	Vegetal_litter/mix	NA	NA	24	20.7	no	NA	NA	NA	2018-11-15	Yes	C. elegans
ECA1289	19.1194	-155.822	Hawaii	New	Big Island	2018-Oct	C-3491-1	S-09817	Caenorhabditis elegans	2018-11-05	622.008	Big Island4	NA	Big Island	Manuka Nature Trail	NA	72.7	Vegetal_litter/mix	NA	NA	24.7	20.3	no	NA	NA	NA	2018-11-15	Yes	C. elegans
ECA1293	19.7205	-155.948	Hawaii	New	Big Island	2018-Oct	C-1426	S-09953	Caenorhabditis elegans	2018-11-06	1050.45	Big Island5	NA	Big Island	Kaloko Loop Trial	NA	91.4	Vegetal_litter/mix	NA	NA	20.5	19.8	no	NA	NA	NA	2018-11-16	Yes	C. elegans
ECA1891	19.1204	-155.82	Hawaii	New	Big Island	2019-Dec	C-0796	S-12112	Caenorhabditis elegans	2019-12-10	650.915	Big Island4	NA	Big Island	Manuka Nature Trail	NA	63.9	Rotting_nut/pod/seed/fruit	Fruit,NA,NA	NA	24.4	19.4	no	NA	NA	NA	2019-12-17	Yes	C. elegans
ECA191	19.4242	-155.222	Hawaii	Used in Lee et al. (2021)	Big Island	nonFulcrum	NF-7	NF-9	Caenorhabditis elegans	2014-07-09	1123	Big Island2	Volcano, HI	Big Island	NA	NA	NA	Rotting_flower	rotting ginger heap	NA	NA	NA	NA	NA	NA	NA	NA	NA	NA
ECA1919	20.8265	-156.277	Hawaii	New	Maui	2019-Dec	C-0901	S-11286	Caenorhabditis elegans	2019-12-08	913.901	Maui3	NA	Maui	Kahakapao Loop Trail	NA	70.8	Rotting_nut/pod/seed/fruit	Fruit,NA,NA	NA	21.6	18.2	no	NA	NA	NA	2019-12-16	Yes	C. elegans
ECA1969	19.72	-155.948	Hawaii	New	Big Island	2019-Dec	C-0656	S-12049	Caenorhabditis elegans	2019-12-11	1020.58	Big Island5	NA	Big Island	Kaloko Loop Trial	NA	79	Rotting_flower	Flower,NA,NA	NA	21.7	18.1	no	NA	NA	NA	2019-12-18	Yes	C. elegans
ECA1997	19.7201	-155.949	Hawaii	New	Big Island	2019-Dec	C-0748	S-12056	Caenorhabditis elegans	2019-12-11	1009.98	Big Island5	NA	Big Island	Kaloko Loop Trial	NA	74	Rotting_nut/pod/seed/fruit	Fruit,NA,NA	NA	21.9	17.7	no	NA	NA	NA	2019-12-18	Yes	C. elegans
ECA2073	19.7186	-155.949	Hawaii	New	Big Island	2019-Dec	C-0734	S-11955	Caenorhabditis elegans	2019-12-10	999.839	Big Island5	NA	Big Island	Kaloko Loop Trial	NA	66	Rotting_flower	Flower,NA,NA	NA	24.4	19	no	NA	NA	NA	2019-12-18	Yes	C. elegans
ECA2081	19.7197	-155.949	Hawaii	New	Big Island	2019-Dec	C-0743	S-11962	Caenorhabditis elegans	2019-12-11	1010.98	Big Island5	NA	Big Island	Kaloko Loop Trial	NA	80.9	Rotting_nut/pod/seed/fruit	Fruit,NA,NA	NA	21	18.8	no	NA	NA	NA	2019-12-18	Yes	C. elegans
ECA2251	19.7218	-155.947	Hawaii	New	Big Island	2019-Dec	C-2019	S-12700	Caenorhabditis elegans	2019-12-11	1041.84	Big Island5	NA	Big Island	Kaloko Loop Trial	NA	82.5	Rotting_nut/pod/seed/fruit	Fruit,NA,Tree 1	NA	21	19.4	no	NA	NA	NA	2019-12-18	Yes	C. elegans
ECA2417	19.7197	-155.949	Hawaii	New	Big Island	2019-Dec	C-0739	S-12267	Caenorhabditis elegans	2019-12-11	1006.84	Big Island5	NA	Big Island	Kaloko Loop Trial	NA	81.8	Rotting_nut/pod/seed/fruit	Fruit,NA,NA	NA	20.8	18.2	no	NA	NA	NA	2019-12-18	Yes	C. elegans
ECA2443	19.72	-155.948	Hawaii	New	Big Island	2019-Dec	C-0643	S-12314	Caenorhabditis elegans	2019-12-11	1014.24	Big Island5	NA	Big Island	Kaloko Loop Trial	NA	83.1	Rotting_flower	Flower,NA,NA	NA	21.33	20.2	no	NA	NA	NA	2019-12-18	Yes	C. elegans
ECA2473	19.7218	-155.947	Hawaii	New	Big Island	2019-Dec	C-2025	S-12479	Caenorhabditis elegans	2019-12-11	1039.69	Big Island5	NA	Big Island	Kaloko Loop Trial	NA	81.6	Rotting_nut/pod/seed/fruit	Fruit,NA,Tree 1	NA	21.2	17.8	no	NA	NA	NA	2019-12-18	Yes	C. elegans
ECA2475	20.0414	-155.444	Hawaii	New	Big Island	2019-Dec	C-1184	S-12516	Caenorhabditis elegans	2019-12-11	648.786	Big Island1	NA	Big Island	Kalopa State Recreation Area	NA	86	Rotting_nut/pod/seed/fruit	Fruit,NA,NA	NA	22.2	20.8	no	NA	NA	NA	2019-12-18	Yes	C. elegans
ECA2482	19.7218	-155.947	Hawaii	New	Big Island	2019-Dec	C-2025	S-12551	Caenorhabditis elegans	2019-12-11	1039.69	Big Island5	NA	Big Island	Kaloko Loop Trial	NA	81.6	Rotting_nut/pod/seed/fruit	Fruit,NA,Tree 1	NA	21.2	17.8	no	NA	NA	NA	2019-12-18	Yes	C. elegans
ECA2489	19.7218	-155.947	Hawaii	New	Big Island	2019-Dec	C-2019	S-12604	Caenorhabditis elegans	2019-12-11	1041.84	Big Island5	NA	Big Island	Kaloko Loop Trial	NA	82.5	Rotting_nut/pod/seed/fruit	Fruit,NA,Tree 1	NA	21	19.4	no	NA	NA	NA	2019-12-18	Yes	C. elegans
ECA396	19.4498	-155.235	Hawaii	Used in Lee et al. (2021)	Big Island	nonFulcrum	NF-15	NF-22	Caenorhabditis elegans	2016-05-17	1141	Big Island7	Volcano, HI	Big Island	NA	Rural garden	NA	Rotting_nut/pod/seed/fruit	rotting fruit, lemons	NA	NA	NA	NA	NA	NA	NA	NA	NA	NA
ECA722	19.424	-155.223	Hawaii	Used in Lee et al. (2021)	Big Island	2017-Aug	C-3085	S-06213	Caenorhabditis elegans	2017-08-14	1119.57	Big Island2	Volcano, HI	Big Island	NA	NA	94	Vegetal_litter/mix	NA	NA	18.5	14.7	no	NA	NA	NA	2017-08-16	Yes	C. elegans
ECA723	19.4243	-155.222	Hawaii	Used in Lee et al. (2021)	Big Island	2017-Aug	C-2805	S-06224	Caenorhabditis elegans	2017-08-14	1114.48	Big Island2	Volcano, HI	Big Island	NA	NA	82	Vegetal_litter/mix	NA	NA	20.5	18	no	NA	NA	NA	2017-08-16	Yes	C. elegans
ECA730	19.4239	-155.222	Hawaii	Used in Lee et al. (2021)	Big Island	2017-Aug	C-3058	S-06322	Caenorhabditis elegans	2017-08-14	1121.23	Big Island2	Volcano, HI	Big Island	NA	NA	94	Vegetal_litter/mix	NA	NA	18.4	15	yes	1	NA	C	2017-08-16	Yes	C. elegans
ECA744	19.7192	-155.95	Hawaii	Used in Lee et al. (2021)	Big Island	2017-Aug	C-2677	S-07052	Caenorhabditis elegans	2017-08-15	992.367	Big Island5	NA	Big Island	Kaloko Loop Trial	NA	80	Vegetal_litter/mix	NA	NA	23.3333	17.5	no	NA	NA	NA	2017-08-18	Yes	C. elegans
ECA745	19.7005	-155.956	Hawaii	Used in Lee et al. (2021)	Big Island	2017-Aug	C-2865	S-07097	Caenorhabditis elegans	2017-08-15	789.291	Big Island5	NA	Big Island	NA	NA	82.6	Vegetal_litter/mix	NA	NA	21.9	20.6	no	NA	NA	NA	2017-08-17	Yes	C. elegans
ECA746	19.1153	-155.819	Hawaii	Used in Lee et al. (2021)	Big Island	2017-Aug	C-3270	S-07107	Caenorhabditis elegans	2017-08-15	640.304	Big Island4	NA	Big Island	Manuka Nature Trail	NA	85.6	Vegetal_litter/mix	NA	NA	23.3333	18.5	no	NA	NA	NA	2017-08-17	Yes	C. elegans
