## Supplementary Table 1 for "Selfing-aware demographic inference highlights local population structure and bottlenecks in Hawaiian *Caenorhabditis elegans*"

### Sheet: Sheet1
Statistic	Unpolarized	Polarized	Unpolarized + site-level hard-filtered	Polarized + site-level hard-filtered
Total count of sites	6620075	6620075	4505918	4505918
Total count of sites with heterozygous genotypes	4113931	3736050	2207370	1893953
Proportion of sites with one or more heterozygous genotypes (%)	62.1433	56.4352	48.9882	42.0326
Total count of heterozygous genotypes	49482026	42376481	15259041	12635399
Mean heterozygous strain count per site	7.47454	6.40121	3.38644	2.80418
